# Giant virus transcription and translation occur at well-defined locations within amoeba host cells

**DOI:** 10.1101/2025.03.24.645094

**Authors:** Lotte Mayer, Georgi Nikolov, Martin Kunert, Matthias Horn, Anouk Willemsen

## Abstract

Many giant viruses replicate in the cytoplasm in so-called viral factories. How exactly these viral factories are established and where the different steps of the replication cycle occur remains largely obscure. We have developed a single-molecule messenger RNA fluorescence in situ hybridisation (smFISH) protocol for giant viruses in an *Acanthamoeba* host. Combined with other labelling techniques (FUNCAT, DiD, rRNA FISH, DAPI), we show the Mimivirus transcription and translation sites during an infection cycle in the amoeba host cell. While viral mRNA localisation changes depending on the infection stage, transcription occurs at well-defined spots within the viral factory. The original viral cores released within the cytoplasm most likely define these spots. When transported outside of the viral factory, the translation of viral mRNA takes place in a well-defined ring surrounding it. With this study, we obtained novel insights into giant virus replication, of which the methods are widely applicable to other viruses for the visualisation and quantification of RNA molecules.
