## Supplementary material for "Giant virus transcription and translation occur at well-defined locations within amoeba host cells": Table S1-S3

### Sheet: Table_S1
Table S1. Selected probe sequences that target the mcp gene of Mimivirus.
probe_sequence (5'→3')	position_on_gene	GC
aattggagtaaaccacctgc	4	0.45
acatcttgagcaccataagc	28	0.45
tgatcattggattaccggtt	54	0.4
gtcgcctataaactacctta	81	0.4
ctcaatggattctacggcga	110	0.5
ccaagattacccccgaaaaa	133	0.45
tctgcactagatttctttcc	157	0.4
tcaacgtgaccgaaattagt	256	0.4
gaagtaagttcaggtacgtc	436	0.45
cagagtatatgaaggcttca	497	0.4
gaccgttgttacgattgaaa	537	0.4
acattgatcagcttgtctga	611	0.4
ccagatttgaaggcatcact	640	0.45
tctacgttcttcagtgtcaa	713	0.4
cagattcttcaccagtgaat	777	0.4
tacccaatttagttacccaa	858	0.35
ttttcccaacaaaccggatc	907	0.45
ggaaataaccccaatcgtca	975	0.45
cattcataacctccaggttc	997	0.45
acttctaccatcattacctt	1019	0.35
aactgggttcttcagaagga	1086	0.45
ccttgtttctcttgagaaga	1182	0.4
cgactttatccttgagatcg	1206	0.45
gtgtgaattcggatgattcc	1228	0.45
gtaattttctctacttcagg	1276	0.35
gatcgtgaagagtgagatca	1302	0.45
gattaccagaaccgtcaata	1419	0.4
tgaagttcagcttcatgagt	1441	0.4
actgtgggattaacagtgtc	1507	0.45
tctgggtgatttagtatgat	1529	0.35
tgttcttcagggttaagagc	1573	0.45
taagttgcgcggtatcgata	1623	0.45
gtggttagtgaaatgttgga	1652	0.4
ccgctaagcattctgagaac	1735	0.5
attactgtacgctaatccgg	1760	0.45

### Sheet: Table_S2
Table S2. Wilcoxon rank sum tests for the counts of the early viral factories (eVFs) and mRNA spots.
groups_compared		p_value	W	location_difference	95%_CI
eVF MOI 0.5	eVF MOI 2	3.786e-07	545	-0.176129	-0.301006	-0.176057
eVF MOI 0.5	eVF MOI 5	5.248e-14	181	-0.367981	-0.425918	-0.300968
eVF MOI 0.5	eVF MOI 10	< 2.2e-16	23	-0.544108	-0.602108	-0.477073
eVF MOI 2	eVF MOI 5	6.919e-05	680	-0.146097	-0.22191	-0.0791907
eVF MOI 2	eVF MOI 10	1.112e-13	179.5	-0.301066	-0.397904	-0.255223
eVF MOI 5	eVF MOI 10	8.795e-08	479.5	-0.176052	-0.221899	-0.124896
mRNA MOI 0.5	mRNA MOI 2	0.2124	895	-2.50796e-05	-0.176087	7.83817e-05
mRNA MOI 0.5	mRNA MOI 5	2.625e-10	211.5	-0.301058	-0.477119	-0.221885
mRNA MOI 0.5	mRNA MOI 10	1.615e-14	57	-0.544089	-0.698946	-0.477054
mRNA MOI 2	mRNA MOI 5	2.431e-09	336.5	-0.301025	-0.301084	-0.17612
mRNA MOI 2	mRNA MOI 10	1.099e-14	111	-0.477123	-0.579831	-0.397964
mRNA MOI 5	mRNA MOI 10	1.151e-07	382.5	-0.243027	-0.301102	-0.146166
eVF MOI 0.5	mRNA MOI 0.5	0.795	1104	9.38608e-06	-5.7016e-05	0.124938
eVF MOI 2	mRNA MOI 2	0.0001503	1786.5	0.17605	0.0969027	0.221908
eVF MOI 5	mRNA MOI 5	0.1803	1302.5	0.0579519	-4.85811e-05	0.0969484
eVF MOI 10	mRNA MOI 10	0.6287	1108	-4.99187e-05	-0.0791353	0.0579658

### Sheet: Table S3
Table S3. Wilcoxon rank sum tests for the digital PCR data
groups_compared		p_value	W	location_difference	95%_CI
T4 MOI 0.5	T4 MOI 2	5.138e-06	23	-0.750237	-0.942778	-0.537757
T4 MOI 0.5	T4 MOI 5	3.63e-09	2	-1.06904	-1.27137	-0.760792
T4 MOI 0.5	T4 MOI 10	1.714e-09	0	-1.02749	-1.26296	-0.777922
T4 MOI 2	T4 MOI 5	0.009631	81	-0.308438	-0.526067	-0.128287
T4 MOI 2	T4 MOI 10	0.01391	79	-0.284974	-0.564397	-0.0820254
T4 MOI 5	T4 MOI 10	0.987	154	0.00177678	-0.25051	0.268228
T14 MOI 0.5	T14 MOI 2	0.0001337	43	-0.206687	-0.319163	-0.102641
T14 MOI 0.5	T14 MOI 5	0.003824	67	-0.212414	-0.306119	-0.091369
T14 MOI 0.5	T14 MOI 10	2.664e-05	34	-0.232912	-0.368185	-0.147125
T14 MOI 2	T14 MOI 5	0.9626	164	0.00312523	-0.10086	0.111891
T14 MOI 2	T14 MOI 10	0.2788	127	-0.0390553	-0.132588	0.0603992
T14 MOI 5	T14 MOI 10	0.6058	145	-0.0511566	-0.169127	0.0585497
T4 MOI 0.5	T14 MOI 0.5	1.714e-09	0	-2.56336	-2.72101	-2.42597
T4 MOI 2	T14 MOI 2	2.204e-10	0	-1.98538	-2.32773	-1.86356
T4 MOI 5	T14 MOI 5	2.204e-10	0	-1.67701	-2.04092	-1.50514
T4 MOI 10	T14 MOI 10	4.408e-10	0	-1.7746	-2.06061	-1.58086
